# Influence of anthropogenic light on puma road crossing movement

**DOI:** 10.1101/2022.10.28.514303

**Authors:** Eric S. Abelson, Jeff A. Sikich, Seth P.D. Riley, Daniel T. Blumstein

## Abstract

Wildlife may be attracted or repelled by anthropogenic stimuli – by understanding these responses we gain powerful tools to modify their behavior. Anthropogenic lighting is ubiquitous but little is known about how it influences carnivores. We focused on pumas (*Puma concolor*) living around Los Angeles, California for which vehicular collision is an important source of mortality. We used GPS collars to track their movement around roads and combined this with ground-level and remotely sensed data of human generated nighttime light to see how that influenced activity around roads. There are multiple landscape level scales, and metrics of light relevant at each scale, that influence the perceptual landscape of wildlife and thus these different scales must be considered. We found that, at a broad spatial scale, pumas crossed roads more frequently in areas with low levels of anthropogenic light (controlling for distance to urbanization). However, while pumas crossed roads in darker parts of the landscape at a broad-landscape scale, we did not find a statistically significant relationship between puma eye-level light intensity and predicted road crossing locations.

Regarding pumas and nighttime light, it appears that having dark swaths of land, at a broad spatial scale, is important. This is important for puma conservation and road design as little is currently known about wildlife movement response to nighttime light and the ideal placement for mitigation structures. Ultimately, anthropogenic light at night is a landscape aspect that needs to be better understood and integrated into conservation as the human footprint increases.
