## Supporting Information for "Influence of anthropogenic light on puma road crossing movement"

field.identifier.number	latitude	longitude	street.name	number.of.road.lanes	camera.unique.identifier	calibration coeff	horizon.view.luminance.value (mean across all pixels above road verge)	road.view.luminance.value (mean across all pixels below road verge)
4	34.10812	-118.591959	topanga canyon	2	c1	801	0.014550989	0.016176239
11	34.054779	-118.581466	topanga canyon	2	c1	801	0.016405567	0.01613101
12	34.086483	-118.600524	topanga canyon	2	c5	823	0.017863836	0.017399105
13	34.045608	-118.578576	topanga canyon	2	c1	801	0.013734624	0.018807222
7	34.151086	-118.604559	topanga canyon	4	c3	813	1.032146727	0.80114719
15	34.065001	-118.586877	topanga canyon	2	c5	823	0.0180789	0.017330332
16	34.115345	-118.591992	topanga canyon	2	c1	801	0.014199873	0.016512707
17	34.050132	-118.5803	topanga canyon	2	c2	628	0.018244365	0.021928283
18	34.133816	-118.598669	topanga canyon	2	c3	813	0.01496465	0.028691385
19	34.084697	-118.594455	Colina Dr.	1	c4	780	0.017654155	0.016639454
21	34.133968	-118.634636	Old Topanga	2	c1	801	0.876240919	0.233944128
23	34.130982	-118.635679	Old Topanga	2	c3	813	0.015540019	0.015448147
24	34.114131	-118.633889	Old Topanga	2	c4	780	0.015906908	0.016284603
25	34.124675	-118.632984	Old Topanga	2	c5	823	0.017809238	0.01743258
26	34.093966	-118.610655	Old Topanga	2	c1	801	0.016477905	0.015922886
27	34.103393	-118.62166	Old Topanga	2	c2	628	0.019548238	0.019502411
28	34.098307	-118.617278	Old Topanga	2	c3	813	0.015138115	0.015776327
29	34.107647	-118.629103	Old Topanga	2	c4	780	0.012984408	0.017953586
30	34.096303	-118.614595	Old Topanga	2	c5	823	0.01832977	0.017505082
31	34.108974	-118.661711	Mulholland Hwy.	2	c1	801	0.014100263	0.015567162
33	34.105456	-118.660905	Mulholland Hwy.	2	c3	813	0.012266346	0.015896147
36	34.137345	-118.636489	Mulholland Hwy.	2	c1	801	0.014918613	0.0174608
37	34.130276	-118.650486	Mulholland Hwy.	2	c3	813	0.013537532	0.018873253
38	34.134888	-118.645335	Mulholland Hwy.	2	c5	823	0.028785279	0.017493494
39	34.098395	-118.677063	Mulholland Hwy.	2	c1	801	0.013490461	0.018128641
40	34.102613	-118.66003	Mulholland Hwy.	2	c3	813	0.015667008	0.017118975
41	34.099236	-118.667749	Mulholland Hwy.	2	c5	823	0.017272418	0.018033387
42	34.114905	-118.709457	Las Virgenes Road	2	c1	801	1.100220325	0.138748682
44	34.110937	-118.693673	stokes canyone road	2	c3	813	0.016282977	0.016317761
46	34.105666	-118.711849	Las Virgenes Road	2	c5	823	1.622266113	0.063051721
49	34.100663	-118.711051	Las Virgenes Road	2	c3	813	0.333655403	0.279145509
50	34.098344	-118.71162	Las Virgenes Road	2	c4	780	0.916567969	0.197201426
51	34.092182	-118.708306	Las Virgenes Road	2	c5	823	1.101783026	0.355270331
52	34.079635	-118.703179	Las Virgenes Road	2	c1	801	1.069450532	0.24467003
53	34.086567	-118.703781	Las Virgenes Road	2	c3	813	0.954110655	0.205565166
54	34.083535	-118.704875	Las Virgenes Road	2	c4	780	0.150524879	0.01926042
55	34.075808	-118.703181	Las Virgenes Road	2	c5	823	0.981218383	0.324132942
56	34.063454	-118.705678	Las Virgenes Road	2	c1	801	0.818869828	0.168335639
58	34.066223	-118.708432	Las Virgenes Road	2	c3	813	0.6559419	0.081251755
59	34.062367	-118.694795	Las Virgenes Road	2	c4	780	0.713125548	0.151229746
60	34.071678	-118.706221	Las Virgenes Road	2	c5	823	2.588842152	1.889374215
61	34.10509	-118.707359	Mulholland Hwy.	2	c1	801	0.016367918	0.018987138
63	34.099491	-118.693498	Mulholland Hwy.	2	C3	813	0.015308113	0.036305186
64	34.09456	-118.695573	Mulholland Hwy.	2	c4	780	0.016221102	0.017184384
65	34.102635	-118.698354	Mulholland Hwy.	2	c5	823	0.016875524	0.022205757
66	34.106075	-118.718286	Mulholland Hwy.	2	c1	801	0.017299178	0.018800155
67	34.112189	-118.747559	Mulholland Hwy.	2	c6	628	0.023412294	0.027003939
68	34.107852	-118.737684	Mulholland Hwy.	2	c3	813	0.013525371	0.02132181
69	34.105136	-118.731485	Mulholland Hwy.	2	c4	780	0.014667192	0.018757289
71	34.112786	-118.753039	Mulholland Hwy.	2	c1	801	0.014708865	0.015705845
73	34.111006	-118.768392	Mulholland Hwy.	2	c3	813	0.016147394	0.017864208
76	34.113667	-118.783991	Mulholland Hwy.	2	c1	801	0.011928934	0.021907576
77	34.111847	-118.787319	Mulholland Hwy.	2	c6	#N/A	NA	NA
78	34.112583	-118.773515	Mulholland Hwy.	2	c3	813	0.093315328	0.019546286
79	34.106114	-118.79437	Mulholland Hwy.	2	c4	780	0.017497795	0.017744256
80	34.102903	-118.793166	Mulholland Hwy.	2	c5	823	0.017643999	0.017951849
81	34.096349	-118.81505	Mulholland Hwy.	2	c1	801	0.014912369	0.016507825
83	34.096265	-118.808427	Mulholland Hwy.	2	c3	813	0.015450754	0.015929136
84	34.100602	-118.840488	Mulholland Hwy.	2	c4	780	0.012452047	0.021605028
85	34.095737	-118.83187	Mulholland Hwy.	2	c5	823	0.015734313	0.017661405
86	34.104047	-118.848753	Mulholland Hwy.	2	c1	801	0.016737165	0.01639263
88	34.104259	-118.852107	Mulholland Hwy.	2	c3	813	0.015413117	0.016083236
89	34.100866	-118.844612	Mulholland Hwy.	2	c4	780	0.017399832	0.016695336
90	34.102956	-118.845453	Mulholland Hwy.	2	c5	823	0.017276524	0.016686648
91	34.092161	-118.865419	Mulholland Hwy.	2	c3	813	0.012714997	0.022447331
92	34.090937	-118.870282	Mulholland Hwy.	2	c3	813	0.012275616	0.023773429
93	34.089129	-118.872461	Mulholland Hwy.	2	na	813	0.015590099	0.016846482
94	34.08674	-118.87496	Decker Road	2	na	813	0.013341135	0.018429704
95	34.082401	-118.877919	Decker Road	2	na	813	0.015435421	0.018657036
96	34.060191	-118.897253	Decker Road	na	c3	813	0.016195863	0.015736748
97	34.063123	-118.896906	Decker Road	na	c3	813	0.016960277	0.016038112
99	34.079021	-118.878689	Decker Road	na	c3	813	0.015230713	0.017256919
100	34.093568	-118.863579	Mulholland Hwy.	na	c3	813	0.012965445	0.018516461
101	34.095353	-118.862607	Mulholland Hwy.	na	c3	813	0.012484776	0.017162944
102	34.098566	-118.862926	Mulholland Hwy.	na	c3	813	0.015492227	0.016813173
